# *MKT1* alleles regulate stress responses through post-transcriptional modulation of Puf3 targets in budding yeast

**DOI:** 10.1101/2023.06.29.546914

**Authors:** Koppisetty Viswa Chaithanya, Himanshu Sinha

## Abstract

*MKT1* is a pleiotropic stress response gene identified by several quantitative trait studies with *MKT1*^89G^ as a causal variant, contributing to growth advantage in multiple stress environments. *MKT1* has been shown to regulate *HO* endonuclease post-transcriptionally via the Pbp1-Pab1 complex. RNA-binding protein Puf3 modulates a set of nuclear-encoded mitochondrial transcripts whose expression was found to be affected by *MKT1* alleles. This study attempts to relate the *MKT1* allele-derived growth advantage with the stability of Puf3 targets during stress and elucidate the roles of Pbp1 and Puf3 in this mechanism. Our results showed that the growth advantage of the *MKT1*^89G^ allele in cycloheximide and H O was *PBP1*-dependent, whereas in 4NQO, the growth advantage was dependent on both *PUF3* and *PBP1*. We compared the mRNA decay kinetics of a set of Puf3 targets in multiple stress environments to understand the allele-specific regulation by *MKT1*. In oxidative stress, the *MKT1*^89G^ allele modulated the differential expression of nuclear-encoded mitochondrial genes in a *PBP1* and *PUF3*-dependent manner. Additionally, *MKT1*^89G^ stabilised Puf3 targets, namely, *COX17*, *MRS1*, and *RDL2,* in an allele and stress-specific manner. Our results showed that COX17, MRS1, and RDL2 had a stress-specific response in stress environments, with the *MKT1*^89G^ allele contributing to better growth; this response was both *PBP1* and *PUF3*-dependent. Our results indicate that the common allele, *MKT1*^89G^, regulates stress responses by differentially stabilising Puf3-target mitochondrial genes, which allows for the strain’s better growth in stress environments.

**TAKE AWAY:** *MKT1* alleles vary stress responses by post-transcriptional modulation of Puf3 targets. *PBP1* and *PUF3* influence the regulation of Puf3 target stability under stress.

Nuclear-encoded mitochondrial Puf3 targets *COX17, MRS1* and *RDL2,* contribute to the growth advantage of *MKT1*^89G^ allele in oxidative stress.
