## Supplementary material for "*MKT1* alleles regulate stress responses through post-transcriptional modulation of Puf3 targets in budding yeast": Table S1

### Sheet: Sheet1
Strain Name	Genotype
SHS306	MKT1-89G (a/alpha)
SHS307	M strain, pbp1∆::HphMX4 (a/alpha)
SHS308	S strain, pbp1∆::HphMX4 (a/alpha)
SHS311	puf3∆::hphMX4
SHS312	puf3∆::hphMX4
SHS653	M- strain, pbp1∆::hygMX4, puf3∆::natMX4 (a/alpha)
SHS654	S- strain, pbp1∆::hygMX4, puf3∆::natMX4 (a/alpha)
SHS655	S- cox17∆::kanMX4 (alpha)
SHS656	S- ivy1∆::kanMX4 (alpha)
SHS657	S- mrs1∆::kanMX4 (alpha)
SHS658	S- msd1∆::kanMX4 (alpha)
SHS659	S- mrf1∆::kanMX4 (alpha)
SHS660	M- rdl2∆::kanMX4 (a)
SHS661	M- mrs1∆::kanMX4 (a)
SHS662	M- ivy1∆::kanMX4 (a)
SHS663	M- msd1∆::kanMX4 (a)
SHS664	M- mrf1∆::kanMX4 (a)
SHS665	M- cox17∆::kanMX4 (a)
SHS666	S- rdl2∆::kanMX4 (alpha)
SHS667	M- strain, pbp1∆::hygMX4, mrs1∆::kanMX4 (a)
SHS668	M- strain, puf3∆::natMX4, mrs1∆::kanMX4 (a)
SHS669	M- strain, pbp1::hygMX4, puf3∆::natMX4, mrs1∆::kanMX4 (a)
SHS670	S- strain, pbp1∆::hygMX4, mrs1∆::kanMX4 (alpha)
SHS671	S- strain, puf3∆::natMX4, mrs1∆::kanMX4 (alpha)
SHS672	S- strain, pbp1∆::hygMX4, puf3∆::natMX4, mrs1∆::kanMX4 (alpha)
SHS673	M- strain, pbp1∆::hygMX4, cox17∆::kanMX4 (a)
SHS674	M- strain, puf3::natMX4, cox17∆::kanMX4 (a)
SHS675	M- strain, pbp1∆::hygMX4, puf3∆::natMX4, cox17∆::kanMX4 (a)
SHS676	S- strain, pbp1∆::hygMX4, cox17∆::kanMX4 (alpha)
SHS677	S- strain, puf3∆::natMX4, cox17∆::kanMX4 (alpha)
SHS678	S- strain, pbp1∆::hygMX4, puf3∆::natMX4, cox17∆::kanMX4 (alpha)
SHS679	M- strain, pbp1∆::hygMX4, rdl2∆::kanMX4 (a)
SHS680	M- strain, puf3∆::natMX4, rdl2∆::kanMX4 (a)
SHS681	M- strain, pbp1∆::hygMX4, puf3∆::natMX4, rdl2∆::kanMX4 (a)
SHS682	S- strain, pbp1∆::hygMX4, rdl2∆::kanMX4 (alpha)
SHS683	S- strain, puf3∆::natMX4, rdl2∆::kanMX4 (alpha)
SHS684	S- strain, pbp1∆::hygMX4, puf3∆::natMX4, rdl2∆::kanMX4 (alpha)
SHS685	M- strain, pbp1∆::hygMX4, ivy1∆::kanMX4 (a)
SHS686	M- strain, puf3∆::natMX4, ivy1∆::kanMX4 (a)
SHS687	M- strain, pbp1∆::hygMX4, puf3∆::natMX4, ivy1∆::kanMX4 (a)
SHS688	S- strain, pbp1∆::hygMX4, ivy1∆::kanMX4 (alpha)
SHS689	S- strain, puf3∆::natMX4, ivy1∆::kanMX4 (alpha)
SHS690	S- strain, pbp1∆::hygMX4, puf3∆::natMX4, ivy1∆::kanMX4 (alpha)
SHS691	M- strain, pbp1∆::hygMX4, msd1∆::kanMX4 (a)
SHS692	M- strain, puf3∆::natMX4, msd1∆::kanMX4 (a)
SHS693	M- strain, pbp1∆::hygMX4, puf3∆::natMX4, msd1∆::kanMX4 (a)
SHS694	S- strain, pbp1∆::hygMX4, msd1∆::kanMX4 (alpha)
SHS695	S- strain, puf3∆::natMX4, msd1∆::kanMX4 (alpha)
SHS696	S- strain, pbp1∆::hygMX4, puf3∆::natMX4, msd1∆::kanMX4 (alpha)
SHS697	M- strain, pbp1∆::hygMX4, mrf1∆::kanMX4 (a)
SHS698	M- strain, puf3∆::natMX4, mrf1∆::kanMX4 (a)
SHS699	M- strain, pbp1∆::hygMX4, puf3∆::natMX4, mrf1∆::kanMX4 (a)
SHS700	S- strain, pbp1∆::hygMX4, mrf1∆::kanMX4 (alpha)
SHS701	S- strain, puf3∆::natMX4, mrf1∆::kanMX4 (alpha)
SHS702	S- strain, pbp1∆::hygMX4, puf3∆::natMX4, mrf1∆::kanMX4 (alpha)
SHS703	M-strain, MKT1-GFP:: hygMX4 (a/alpha)
SHS704	S-strain, MKT1-GFP:: hygMX4 (a/alpha)
