## Supplementary material for "*MKT1* alleles regulate stress responses through post-transcriptional modulation of Puf3 targets in budding yeast": Table S2

### Sheet: Sheet1
	Primer list
	Deletion primers
	Primer name	Primer sequence 5'-3'	Description
	BN72	ACGAGGCAAGCTAAACAG	Reverse primer_Left Junction_Common within the MX4 cassette
	JM37	CCTCGACATCATCTGCCC	Forward primer_Right Junction_Common within the MX4 cassette
	HS1170	TCACGGAAGTAATTAAAGGAGTTCATTACATTGAAACAATcagctgaagcttcgtacgct	PBP1 forward primer
	HS1171	ATGGGTAAGTAAGTACCACTGATTATATACCATATTTATAgcataggccactagtggatctg	PBP1 reverse primer
	HS1178	GGAGAGCCACAACAAATTAT	PBP1 deletion confirmation with BN72
	HS1179	TGAGATTGTGGCGATTGAA	PBP1 deletion confirmation with JM37
	HS922	ATTTAAATTTCTTCTGAATAACGCAATATTGCGGGTATAAcagctgaagcttcgtacgc	PUF3 forward primer
	HS923	AAAATAGTAAAAAGTGAAAGGAGAACGATGATAACACTAAgcataggccactagtggatctg	PUF3 reverse primer
	HS924	CCCAAATGTACCATTAGCAC	PUF3 KO verification with BN72
	HS925	AAGAGCGTAAGAGCGCAAAG	PUF3 KO verification with JM37
	HS2501	tgtatgggctaaatgtacgg	ND20 (Left Junction_Common within the MX4 cassette)
	HS2502	caatcgtatgtgaatgctgg	RV15 (Right Junction_Common within the MX4 cassette)
	HS2503	AGTGTACACAATCAGATAACTACACAATCAATTATACCCAcagctgaagcttcgtacgct	COX17 deletion LP
	HS2504	ATATATACAAGAAATGGTTGTCGGCAGACTGTCAGTAAGAgcataggccactagtggatctg	COX17 deletion RP
	HS2505	AGTTCGAAGTGGTATCATCG	COX17 left junction FP with ND20
	HS2506	AGAGCAGACTATAGGCTAGG	COX17 right junction RP with RV15
	HS2507	AAGTATAGGTTGGTATTGAATATCTGTGGTTACTCTAAAGcagctgaagcttcgtacgct	MRS1 deletion LP
	HS2508	TTTTTTTACGTACTTTCTATTTACATGCTATATAAGAGGAgcataggccactagtggatctg	MRS1 deletion RP
	HS2509	GTCTTCCAATTGATTCAGCG	MRS1 left junction FP with ND20
	HS2510	ATCTTGTGCTAACTCCCTTG	MRS1 right junction RP with RV15
	HS2511	AAGTTCGTAGAGCAGAACAATATATTTCATTGGTGCAAGCcagctgaagcttcgtacgct	MRF1 deletion LP
	HS2512	ATACGATATGATATTTACAAGAAACGAAAAGTTACGTTCGgcataggccactagtggatctg	MRF1 deletion RP
	HS2513	TCCAGGTAAAACATACAGCC	MRF1 left junction FP with ND20
	HS2514	ACGCAGCTCTATACGATAAC	MRF1 right junction RP with RV15
	HS2515	CATGCTTTTTTGAAAAGACTAAACATTACAAGTTTTAATCcagctgaagcttcgtacgct	MSD1 deletion LP
	HS2516	TGCATGAAAATTCTCAAACCAATTTGAATTAGCTTGTTCGgcataggccactagtggatctg	MSD1 deletion RP
	HS2517	CAGTACTGGCTCCACTAATC	MSD1 left junction FP with ND20
	HS2518	AACTACGAGGTCATAATGCC	MSD1 right junction RP with RV15
	HS2519	TCTCAACAAATGGAAGCGAGACAGAAGAAAAAGACCAACGcagctgaagcttcgtacgct	RDL2 deletion LP
	HS2520	TATATACAGGATATATCGATTATACTTGTTTCTTTTTGGCgcataggccactagtggatctg	RDL2 deletion RP
	HS2521	CATATAGATCGCACCCTGAC	RDL2 left junction FP with ND20
	HS2522	GTAAAGTGGTGCAAAAGTGG	RDL2 right junction RP with RV15
	HS2523	AAAATATTGTTAAAGAAAGTAACAGGAAGAGAAATCGGATcagctgaagcttcgtacgct	IVY1 deletion LP
	HS2524	CTCCATTTCTATATAAAAAGCATACATAGAGTTACAAATTgcataggccactagtggatctg	IVY1 deletion RP
	HS2525	CCACTTGCTTTGCTCTATTG	IVY1 left junction FP with ND20
	HS2526	TACCATAAGAGCCCGACTAA	IVY1 right junction RP with RV15
	Primer list
	qPCR primers
	Primer name	Primer sequence 5'-3'	Description
	HS2300	CAAAGCTGCCGCACTATCATC	ARG2 FORWARD PRIMER (qPCR)
	HS2301	CAAACATGTTGGCTGGTGAGTC	ARG2 REVERSE PRIMER (qPCR)
	HS2302	AAGGGTGAATTGTCCGTGGAG	MRPL6 FORWARD PRIMER (qPCR)
	HS2303	TTACTGTACCCCACATCGAACG	MRPL6 REVERSE PRIMER (qPCR)
	HS2304	CTCATTGCGAAGACCGTTGC	PET123 FORWARD PRIMER (qPCR)
	HS2305	GCCTCTTCCTTGCGAAATGC	PET123 REVERSE PRIMER (qPCR)
	HS2306	AAGGAAGGACGCACACATCC	MRF1 FORWARD PRIMER (qPCR)
	HS2307	TTGACCACCTTTCCCGCTTG	MRF1 REVERSE PRIMER (qPCR)
	HS2308	TTTGGTGGCAGGGCGAATG	MSF1 FORWARD PRIMER (qPCR)
	HS2309	CAATGCGGTCCAAACCCAAG	MSF1 REVERSE PRIMER (qPCR)
	HS2310	GGATTGCCCGAAAAGGAGTTTC	RDL2 FORWARD PRIMER (qPCR)
	HS2311	CTTCGGCAGTTTTGGCTCTTAC	RDL2 REVERSE PRIMER (qPCR)
	HS2312	TCACTGCGACAACTGTGGAC	NAM2 FORWARD PRIMER (qPCR)
	HS2313	ATTGTGGACAGCGGATTCCC	NAM2 REVERSE PRIMER (qPCR)
	HS2314	CAAGCTCAGGAATTGGTTGCC	RSM24 FORWARD PRIMER (qPCR)
	HS2315	AAGTGACCGGATGACTTTCTGG	RSM24REVERSE PRIMER (qPCR)
	HS2316	AAATTGGCAGGCGAAGTTCAC	MSS2 FORWARD PRIMER (qPCR)
	HS2317	CAGCCATGACTTTTCTGCCTTC	MSS2 REVERSE PRIMER (qPCR)
	HS2318	AAAAGGAGGAGCGGGATACATG	COX17 FORWARD PRIMER (qPCR)
	HS2319	TGGAACTTCGAAGCCATAACCC	COX17 REVERSE PRIMER (qPCR)
	HS2320	AGGAGAAAACCGTGGTTGGC	TIM44 FORWARD PRIMER (qPCR)
	HS2321	GAAACCGCCCACTTTGTTGG	TIM44 REVERSE PRIMER (qPCR)
	HS2322	ACGTCCTGCAACAGACCTTC	SUV3 FORWARD PRIMER (qPCR)
	HS2323	TTCTTGCCTCCGGAAACCAC	SUV3 REVERSE PRIMER (qPCR)
	HS2324	TACGAGAGAGCCAAACCATTCC	MSD1 FORWARD PRIMER (qPCR)
	HS2325	GCTCACTTTGTAGCACCAACTG	MSD1 REVERSE PRIMER (qPCR)
	HS2326	TCGACCCGCTAATGTGTCTTC	MRS1 FORWARD PRIMER (qPCR)
	HS2327	TGTGTCCAGGGAAAGACAATCC	MRS1 REVERSE PRIMER (qPCR)
	HS2328	AACTGTGACCGTGGATCGTC	MEF1 FORWARD PRIMER (qPCR)
	HS2329	TGCACGGAAGGGATCTGAAC	MEF1 REVERSE PRIMER (qPCR)
	HS2330	AGCCTTCCATTGACCACCAC	MSB3 FORWARD PRIMER (qPCR)
	HS2331	GCCGTGCACAAAGTAATGGG	MSB3 REVERSE PRIMER (qPCR)
	HS2332	ACTAATGGGCCCGTAAGTTCTG	HIR1 FORWARD PRIMER (qPCR)
	HS2333	GACACCCGCATTTCTCTCAAAC	HIR1 REVERSE PRIMER (qPCR)
	HS2334	TGTGTGTGTTAGGCGGTAAGG	KEL2 FORWARD PRIMER (qPCR)
	HS2335	ATGTCCAGAGCGTTCTTGAGG	KEL2 REVERSE PRIMER (qPCR)
	HS2338	ATGTGAAAGAGACCCAGGAAGC	IVY1 FORWARD PRIMER (qPCR)
	HS2339	TTCTGCCCCATTCTGAGATGTC	IVY1 REVERSE PRIMER (qPCR)
	HS2340	CCAAAACGGTTCCCCTGAAAAC	YNG2 FORWARD PRIMER (qPCR)
	HS2341	GTTGGGTCCATCACATGCAAC	YNG2 REVERSE PRIMER (qPCR)
	HS2342	GTGACCATCCAGTTTCGAAAGC	CCC2 FORWARD PRIMER (qPCR)
	HS2343	CCTTTCCAAGCACGTATTCGC	CCC2 REVERSE PRIMER (qPCR)
	HS2344	CACACAAGCCAATCAGAACCAG	HOT1 FORWARD PRIMER (qPCR)
	HS2345	CTTGTCAGTTGAAGCGTTCGG	HOT1 REVERSE PRIMER (qPCR)
	HS2346	CCACAGATTTTTGGCCTTCGAG	CTM1 FORWARD PRIMER (qPCR)
	HS2347	TTTGGTATCGGCCCTTTCTGG	CTM1 REVERSE PRIMER (qPCR)
	HS2348	GCAAAAGGCGACAATCCTACAG	UBP16 FORWARD PRIMER (qPCR)
	HS2349	AGGGGGCAAGTGAATTAGACG	UBP16 REVERSE PRIMER (qPCR)
	HS2350	AAATCTTGTTGCGACGATGGC	FMP13 FORWARD PRIMER (qPCR)
	HS2351	GGAGGGTTTGTCTTTGGTTTGC	FMP13 REVERSE PRIMER (qPCR)
	HS2352	TCTACAAACACAGGACGACCAC	MDM10 FORWARD PRIMER (qPCR)
	HS2353	TGTCTTGGCCGAATATGTGGAG	MDM10 REVERSE PRIMER (qPCR)
	HS2354	TGTCACCGTTCCTGCTTACTTC	ECM10 FORWARD PRIMER (qPCR)
	HS2355	CTGTTGGTTCGTTGACAACACG	ECM10 REVERSE PRIMER (qPCR)
	HS2356	TGGTGAAGAGCTGGAGAAATCC	MRC1 FORWARD PRIMER (qPCR)
	HS2357	CACCTTGTCTTGTTGGATGCTG	MRC1 REVERSE PRIMER (qPCR)
	HS2358	GCAGAACGTCCTCAGCATTTG	RNR3 FORWARD PRIMER (qPCR)
	HS2359	GGCGTACCAGCGTTGAATAAAG	RNR3 REVERSE PRIMER (qPCR)
	HS2360	TCCAGCCTTCTACGTTTCCATC	ACT1 FORWARD PRIMER (qPCR)
	HS2361	AGTAACACCATCACCGGAATCC	ACT1 REVERSE PRIMER (qPCR)
	HS2527	GGCTGGACACAATGGAACAA	MKT1 FORWARD PRIMER (qPCR)
	HS2528	GAATGGCTCTTGGGGTTGAA	MKT1 REVERSE PRIMER (qPCR)
