## Supplementary material for "*MKT1* alleles regulate stress responses through post-transcriptional modulation of Puf3 targets in budding yeast": Table S3

### Sheet: Sheet1
YORF	GENE	Process	Function	Puf3 target	Functional association
YJL071W	ARG2	ornithine biosynthesis	glutamate N-acetyltransferase activity	Yes	Mitochondrial
YLL009C	COX17	cytochrome c oxidase biogenesis	copper ion transporter activity	Yes	Mitochondrial
YLR069C	MEF1	translational elongation	translation elongation factor activity	Yes	Mitochondrial
YGL143C	MRF1	protein biosynthesis	translation release factor activity	Yes	Mitochondrial
YHR147C	MRPL6	protein biosynthesis	structural constituent of ribosome	Yes	Mitochondrial
YIR021W	MRS1	mRNA splicing	molecular_function unknown	Yes	Mitochondrial
YPL104W	MSD1	protein biosynthesis	aspartate-tRNA ligase activity	Yes	Mitochondrial
YPR047W	MSF1	protein biosynthesis	phenylalanine-tRNA ligase activity	Yes	Mitochondrial
YDL107W	MSS2	mitochondrial translocation	protein stabilization activity	Yes	Mitochondrial
YLR382C	NAM2	RNA splicing	mRNA binding activity	Yes	Mitochondrial
YOR158W	PET123	protein biosynthesis	structural constituent of ribosome	Yes	Mitochondrial
YOR286W	RDL2	sulfur compound metabolism	Thiosulfate sulfurtransferase	Yes	Mitochondrial
YDR175C	RSM24	protein biosynthesis	structural constituent of ribosome	Yes	Mitochondrial
YPL029W	SUV3	RNA catabolism	ATP dependent RNA helicase activity	Yes	Mitochondrial
YIL022W	TIM44	mitochondrial translocation	protein transporter activity	Yes	Mitochondrial
YDR270W	CCC2	intracellular copper ion transport*	copper-exporting ATPase activity	Yes	Non-Mitochondrial
YHR109W	CTM1	protein modification	[cytochrome c]-lysine N-methyltransferase activity	Yes	Non-Mitochondrial
YPL104W	MSD1	protein biosynthesis	aspartate-tRNA ligase activity	Yes	Non-Mitochondrial
YBL008W	HIR1	regulation of transcription from Pol II promoter	transcription co-repressor activity	Yes	Non-Mitochondrial
YMR172W	HOT1	regulation of transcription from Pol II promoter	specific RNA polymerase II transcription factor activity	Yes	Non-Mitochondrial
YDR229W	IVY1	secretory pathway	phospholipid binding activity	Yes	Non-Mitochondrial
YGR238C	KEL2	conjugation with cellular fusion	molecular_function unknown	Yes	Non-Mitochondrial
YNL293W	MSB3	actin filament organization	RAB GTPase activator activity	Yes	Non-Mitochondrial
YPL072W	UBP16	protein deubiquitination	ubiquitin-specific protease activity	Yes	Non-Mitochondrial
YHR090C	YNG2	chromatin modification	enzyme activator activity	Yes	Non-Mitochondrial
YEL030W	ECM10	protein translocation	heat shock protein of the Hsp70 family	No	Mitochondrial
YIL066C	RNR3	nucleotide synthesis	large subunit of ribonucleotide-diphosphate reductase	No	Mitochondrial
