## Supplementary material for "*MKT1* alleles regulate stress responses through post-transcriptional modulation of Puf3 targets in budding yeast": Table S4

### Sheet: Wildtype
NAME	YPD	CYC	4NQO	H2O2	FCCP
ARG2	0	0	0	0	0
COX17	0	0	0	-0.7533	0
MEF1	-1.508	0	0	-0.8817	-1.387
MRF1	0	0	0	-0.7425	0
MRPL6	-1.157	-0.8122	0	-0.6183	0
MRS1	-1.064	0	0	0	0
MSD1	0	0	0	0	0
MSF1	-2.013	0	0	0	0
MSS2	0	0	0	-0.8742	0
NAM2	-0.8608	0	0	-1.063	0
PET123	-1.133	-0.5444	-0.96	0	-1.152
RDL2	0	0	0	0	0
RSM24	-0.5442	0	-0.7567	-0.9783	-0.6389
SUV3	0	0	-0.8067	0	0
TIM44	0	0	0	0	0
CCC2	0	0	0	0	0
CTM1	0	-0.96	0	0	-1.288
HIR1	0	0	0	0	0
HOT1	0	-0.6667	0	0	0
IVY1	0	0	0	0	0
KEL2	0	-0.6433	0	0	0
MSB3	0	0	0	0	0
UBP16	0	-0.8233	0	-0.6279	0
YNG2	0	0	0	-0.7533	0
ECM10	0	0	0	0	0
RNR3	0	0	0	0	0

### Sheet: Deletion backgrounds
	YPD				H2O2
NAME	Wt	pbp1Δ	puf3Δ	pbp1Δ puf3Δ	Wt	pbp1Δ	puf3Δ	pbp1Δ puf3Δ
MRF1	0	-1.05	0.9144	1.953	-0.7425	-2.102	0	0
MSD1	0	-0.9539	0	0.9167	0	0	0	0
NAM2	-0.8608	0	0.7944	1.588	-1.063	-2.2	0	0
PET123	-1.133	0	0	0	0	-0.8589	0	0
RDL2	0	-0.6122	0.6478	1.027	0	-0.9944	0	0
SUV3	0	0	0.9622	2.048	0	-2.039	0	0
TIM44	0	0	0	0	0	-0.8817	0	0
CTM1	0	-1.074	1.119	2.246	0	-2.427	0	0
KEL2	0	-1.222	1.041	2.45	0	0	0	0
ECM10	0	0	1.61	2.474	0	-3.877	0	0
